# Stable and dynamic gene expression patterns over diurnal and developmental timescales in *Arabidopsis thaliana*

**DOI:** 10.1101/2024.09.18.613638

**Authors:** Ethan J Redmond, James Ronald, Seth J Davis, Daphne Ezer

## Abstract

- Developmental processes are known to be circadian regulated in plants. For instance, the circadian clock regulates genes involved in the photoperiodic flowering pathway and the initiation of leaf senescence. Furthermore, signals which entrain the circadian clock, such as energy availability, are known to vary in strength over plant development. However, diurnal oscillations of the Arabidopsis transcriptome have typically been measured in seedlings.
- We collected RNA-seq data from Arabidopsis leaves over developmental and diurnal timescales, concurrently: every 4 hours per day, on 3 separate days after a synchronised vegetative-to-reproductive transition. Gene expression varied more over the developmental timescale than on the diurnal timescale, including genes related to a key energy sensor: the Sucrose non-fermenting-1-related protein kinase (SnRK1) complex.
- Moreover, regulatory targets of core clock genes displayed changes in rhythmicity and amplitude of expression over development. Cell-type-specific expression showed diurnal patterns that varied in amplitude, but not phase, over development. Some previously identified qRT-PCR housekeeping genes display undesirable levels of variation over both timescales. We identify which common qRT-PCR housekeeping genes are most stable across developmental and diurnal timescales.
- In summary, we establish the patterns of circadian transcriptional regulation over plant development, demonstrating how diurnal patterns of expression change over developmental timescales.
