## Supplementary material for "Stable and dynamic gene expression patterns over diurnal and developmental timescales in *Arabidopsis thaliana*": Table S3

### Sheet: KIN10 induction targets
term_id	term_size	source	term_name	effective_domain_size	source_order	parents	p_values_Cluster_1	p_values_Cluster_2	significant_Cluster_1	significant_Cluster_2	query_sizes_Cluster_1	query_sizes_Cluster_2	intersection_sizes_Cluster_1	intersection_sizes_Cluster_2
GO:0001666	266	GO:BP	response to hypoxia	21899	382	c("GO:0006950", "GO:0036293")	2.64226e-17	1	TRUE	FALSE	250	109	29	6
GO:0036293	270	GO:BP	response to decreased oxygen levels	21899	9871	GO:0070482	4.01188e-17	0.276731	TRUE	FALSE	250	109	29	7
GO:0070482	271	GO:BP	response to oxygen levels	21899	16639	GO:0009628	4.44842e-17	0.28292	TRUE	FALSE	250	109	29	7
GO:0071456	239	GO:BP	cellular response to hypoxia	21899	17191	c("GO:0001666", "GO:0033554", "GO:0036294")	2.65576e-15	1	TRUE	FALSE	250	109	26	5
GO:0071453	241	GO:BP	cellular response to oxygen levels	21899	17188	c("GO:0070482", "GO:0070887")	3.27267e-15	0.888882	TRUE	FALSE	250	109	26	6
GO:0036294	241	GO:BP	cellular response to decreased oxygen levels	21899	9872	c("GO:0036293", "GO:0071453")	3.27267e-15	0.888882	TRUE	FALSE	250	109	26	6
GO:0042221	2983	GO:BP	response to chemical	21899	10394	GO:0050896	2.83292e-14	0.0253195	TRUE	TRUE	250	109	86	31
GO:0050896	5967	GO:BP	response to stimulus	21899	13774	GO:0008150	1.41148e-13	1	TRUE	FALSE	250	109	129	44
GO:0009536	2855	GO:CC	plastid	20008	616	c("GO:0005737", "GO:0043231")	1	1.41121e-11	FALSE	TRUE	252	122	43	51
GO:0000786	62	GO:CC	nucleosome	20008	93	c("GO:0000785", "GO:0032993")	1	1.46558e-11	FALSE	TRUE	252	122	3	11
GO:0009507	2345	GO:CC	chloroplast	20008	588	GO:0009536	1	6.84176e-11	FALSE	TRUE	252	122	31	45
GO:0016054	131	GO:BP	organic acid catabolic process	21899	5146	c("GO:0006082", "GO:0044248", "GO:0044282", "GO:1901575")	1.03861e-10	1	TRUE	FALSE	250	109	17	2
GO:0046395	131	GO:BP	carboxylic acid catabolic process	21899	12523	c("GO:0016054", "GO:0019752")	1.03861e-10	1	TRUE	FALSE	250	109	17	2
GO:0030527	55	GO:MF	structural constituent of chromatin	22791	3934	GO:0005198	1	1.22961e-10	FALSE	TRUE	271	124	3	10
GO:0009628	2125	GO:BP	response to abiotic stimulus	21899	3586	GO:0050896	1.67946e-10	4.44871e-06	TRUE	TRUE	250	109	64	32
GO:0006950	3714	GO:BP	response to stress	21899	2613	GO:0050896	4.82021e-10	1	TRUE	FALSE	250	109	89	29
GO:0009063	71	GO:BP	amino acid catabolic process	21899	3276	c("GO:0046395", "GO:1901565")	8.47294e-10	1	TRUE	FALSE	250	109	13	2
GO:0044282	181	GO:BP	small molecule catabolic process	21899	11318	c("GO:0009056", "GO:0044281")	2.04103e-09	1	TRUE	FALSE	250	109	18	3
GO:0046982	138	GO:MF	protein heterodimerization activity	22791	6271	GO:0046983	1	4.39534e-09	FALSE	TRUE	271	124	3	12
GO:1901700	1678	GO:BP	response to oxygen-containing compound	21899	22187	GO:0042221	1.78875e-08	0.0155832	TRUE	TRUE	250	109	52	22
GO:0070887	1694	GO:BP	cellular response to chemical stimulus	21899	16854	c("GO:0042221", "GO:0051716")	2.53359e-08	1	TRUE	FALSE	250	109	52	17
KEGG:00280	52	KEGG	Valine, leucine and isoleucine degradation	5300	31	KEGG:00000	2.72165e-08	1	TRUE	FALSE	70	37	10	1
GO:0033554	1080	GO:BP	cellular response to stress	21899	8567	c("GO:0006950", "GO:0051716")	2.87609e-08	1	TRUE	FALSE	250	109	40	10
GO:0010033	1983	GO:BP	response to organic substance	21899	3883	GO:0042221	3.09122e-08	1	TRUE	FALSE	250	109	57	20
GO:0044248	683	GO:BP	cellular catabolic process	21899	11304	c("GO:0009056", "GO:0044237")	4.14222e-08	1	TRUE	FALSE	250	109	31	5
GO:0009056	1385	GO:BP	catabolic process	21899	3269	GO:0008152	1.10857e-07	1	TRUE	FALSE	250	109	45	11
GO:1901606	65	GO:BP	alpha-amino acid catabolic process	21899	22123	c("GO:0046395", "GO:1901565", "GO:1901605")	1.14777e-07	1	TRUE	FALSE	250	109	11	1
GO:0005737	9459	GO:CC	cytoplasm	20008	309	c("GO:0005622", "GO:0110165")	3.9462e-05	9.34225e-07	TRUE	TRUE	252	122	159	89
GO:0005622	13383	GO:CC	intracellular anatomical structure	20008	237	GO:0110165	0.286287	9.51626e-07	FALSE	TRUE	252	122	190	109
GO:0032993	218	GO:CC	protein-DNA complex	20008	1342	GO:0032991	1	1.28364e-06	FALSE	TRUE	252	122	3	12
GO:0044281	1609	GO:BP	small molecule metabolic process	21899	11317	GO:0008152	1.33806e-06	0.647714	TRUE	FALSE	250	109	47	18
GO:0009083	22	GO:BP	branched-chain amino acid catabolic process	21899	3293	c("GO:0009063", "GO:0009081")	2.19487e-06	1	TRUE	FALSE	250	109	7	1
GO:0009579	596	GO:CC	thylakoid	20008	641	GO:0043232	1	3.04523e-06	FALSE	TRUE	252	122	4	18
GO:0051716	2890	GO:BP	cellular response to stimulus	21899	14364	c("GO:0009987", "GO:0050896")	4.15616e-06	1	TRUE	FALSE	250	109	67	22
GO:0009646	54	GO:BP	response to absence of light	21899	3601	GO:0009642	6.21397e-06	1	TRUE	FALSE	250	109	9	2
GO:0000785	203	GO:CC	chromatin	20008	92	c("GO:0005694", "GO:0032993")	1	6.4383e-06	FALSE	TRUE	252	122	3	11
GO:0097305	614	GO:BP	response to alcohol	21899	19125	c("GO:0010033", "GO:1901700")	6.69313e-06	1	TRUE	FALSE	250	109	26	8
GO:0033993	1022	GO:BP	response to lipid	21899	8654	GO:0010033	1.42015e-05	1	TRUE	FALSE	250	109	34	10
GO:1901575	1179	GO:BP	organic substance catabolic process	21899	22105	c("GO:0009056", "GO:0071704")	1.45156e-05	1	TRUE	FALSE	250	109	37	11
GO:0009737	605	GO:BP	response to abscisic acid	21899	3672	c("GO:0009725", "GO:0033993", "GO:0097305")	2.10536e-05	1	TRUE	FALSE	250	109	25	8
KEGG:00640	40	KEGG	Propanoate metabolism	5300	109	KEGG:00000	2.18423e-05	1	TRUE	FALSE	70	37	7	1
GO:0009605	1910	GO:BP	response to external stimulus	21899	3570	GO:0050896	3.71613e-05	1	TRUE	FALSE	250	109	49	9
GO:0009081	48	GO:BP	branched-chain amino acid metabolic process	21899	3291	c("GO:0006520", "GO:0019752", "GO:1901564")	4.20636e-05	1	TRUE	FALSE	250	109	8	2
GO:0031977	74	GO:CC	thylakoid lumen	20008	1224	c("GO:0009579", "GO:0110165")	1	4.63127e-05	FALSE	TRUE	-1	122	-1	7
GO:0009526	988	GO:CC	plastid envelope	20008	606	c("GO:0009536", "GO:0031967")	1	7.21099e-05	FALSE	TRUE	252	122	9	21
GO:0043231	11718	GO:CC	intracellular membrane-bounded organelle	20008	1883	c("GO:0043227", "GO:0043229")	1	0.000102738	FALSE	TRUE	252	122	166	97
GO:0043227	11732	GO:CC	membrane-bounded organelle	20008	1879	GO:0043226	1	0.000110794	FALSE	TRUE	252	122	166	97
GO:0009725	1635	GO:BP	response to hormone	21899	3660	c("GO:0009719", "GO:0010033")	0.000143441	1	TRUE	FALSE	250	109	43	15
GO:0006552	6	GO:BP	leucine catabolic process	21899	2299	c("GO:0006551", "GO:0009083", "GO:1901606")	0.000156616	1	TRUE	FALSE	250	-1	4	-1
GO:0043229	12215	GO:CC	intracellular organelle	20008	1881	c("GO:0005622", "GO:0043226")	1	0.000187651	FALSE	TRUE	252	122	168	99
GO:0043226	12225	GO:CC	organelle	20008	1878	GO:0110165	1	0.000197836	FALSE	TRUE	252	122	168	99
GO:0009719	1663	GO:BP	response to endogenous stimulus	21899	3654	GO:0050896	0.000227855	1	TRUE	FALSE	250	109	43	15
GO:0005975	1098	GO:BP	carbohydrate metabolic process	21899	1863	c("GO:0044238", "GO:0071704")	0.000243727	0.238262	TRUE	FALSE	250	109	33	15
GO:0031667	230	GO:BP	response to nutrient levels	21899	7533	GO:0009991	0.000283907	1	TRUE	FALSE	250	109	14	5
GO:0005694	364	GO:CC	chromosome	20008	284	GO:0043232	1	0.000323989	FALSE	TRUE	252	122	4	12
GO:0009991	272	GO:BP	response to extracellular stimulus	21899	3853	GO:0009605	0.000387125	1	TRUE	FALSE	250	109	15	5
GO:0009534	517	GO:CC	chloroplast thylakoid	20008	614	c("GO:0009507", "GO:0031976")	1	0.000452377	FALSE	TRUE	252	122	3	14
GO:0042170	674	GO:CC	plastid membrane	20008	1777	c("GO:0009526", "GO:0031090")	1	0.000470717	FALSE	TRUE	252	122	7	16
GO:0031976	519	GO:CC	plastid thylakoid	20008	1223	c("GO:0009536", "GO:0009579")	1	0.000472979	FALSE	TRUE	252	122	3	14
GO:0006914	67	GO:BP	autophagy	21899	2592	c("GO:0044248", "GO:0061919")	0.000603167	1	TRUE	FALSE	250	-1	8	-1
GO:0061919	67	GO:BP	process utilizing autophagic mechanism	21899	16215	GO:0009987	0.000603167	1	TRUE	FALSE	250	-1	8	-1
GO:0010035	775	GO:BP	response to inorganic substance	21899	3885	GO:0042221	0.000629377	1	TRUE	FALSE	250	109	26	11
GO:0005829	2416	GO:CC	cytosol	20008	380	c("GO:0005737", "GO:0110165")	1	0.000721301	FALSE	TRUE	252	122	44	33
GO:0015979	281	GO:BP	photosynthesis	21899	5119	GO:0044237	1	0.000971878	FALSE	TRUE	250	109	2	10
GO:0009061	9	GO:BP	anaerobic respiration	21899	3274	GO:0045333	0.00128045	1	TRUE	FALSE	250	-1	4	-1
GO:0006979	424	GO:BP	response to oxidative stress	21899	2635	GO:0006950	0.00130731	1	TRUE	FALSE	250	109	18	5
GO:0005777	350	GO:CC	peroxisome	20008	344	GO:0042579	1	0.00136672	FALSE	TRUE	252	122	6	11
GO:0042579	350	GO:CC	microbody	20008	1794	c("GO:0005737", "GO:0043231")	1	0.00136672	FALSE	TRUE	252	122	6	11
GO:1901565	568	GO:BP	organonitrogen compound catabolic process	21899	22099	c("GO:1901564", "GO:1901575")	0.00164583	1	TRUE	FALSE	250	109	21	6
GO:0009543	51	GO:CC	chloroplast thylakoid lumen	20008	622	c("GO:0009534", "GO:0031978")	1	0.00199586	FALSE	TRUE	-1	122	-1	5
GO:0031978	51	GO:CC	plastid thylakoid lumen	20008	1225	c("GO:0031976", "GO:0031977")	1	0.00199586	FALSE	TRUE	-1	122	-1	5
KEGG:01100	2337	KEGG	Metabolic pathways	5300	181	KEGG:00000	0.00245543	0.0342678	TRUE	TRUE	70	37	47	26
GO:0019750	22	GO:BP	chloroplast localization	21899	6250	GO:0051644	1	0.00267853	FALSE	TRUE	250	109	1	4
GO:0043436	1063	GO:BP	oxoacid metabolic process	21899	11048	GO:0006082	0.00306166	1	TRUE	FALSE	250	109	30	10
GO:0006082	1064	GO:BP	organic acid metabolic process	21899	1967	c("GO:0044237", "GO:0044281", "GO:0071704")	0.00311888	1	TRUE	FALSE	250	109	30	10
GO:0051644	23	GO:BP	plastid localization	21899	14312	GO:0051640	1	0.00323002	FALSE	TRUE	250	109	1	4
GO:0006551	23	GO:BP	leucine metabolic process	21899	2298	c("GO:0009081", "GO:1901605")	0.00339667	1	TRUE	FALSE	250	-1	5	-1
GO:0009416	762	GO:BP	response to light stimulus	21899	3517	GO:0009314	1	0.00380098	FALSE	TRUE	250	109	17	15
GO:0009314	779	GO:BP	response to radiation	21899	3497	GO:0009628	1	0.00495028	FALSE	TRUE	250	109	17	15
GO:0006520	422	GO:BP	amino acid metabolic process	21899	2267	c("GO:0044238", "GO:0071704")	0.00504707	1	TRUE	FALSE	250	109	17	3
GO:0019684	146	GO:BP	photosynthesis, light reaction	21899	6208	c("GO:0006091", "GO:0015979")	1	0.00578444	FALSE	TRUE	-1	109	-1	7
GO:0009751	185	GO:BP	response to salicylic acid	21899	3686	c("GO:0014070", "GO:1901700")	0.00619398	1	TRUE	FALSE	250	109	11	3
KEGG:00195	45	KEGG	Photosynthesis	5300	19	KEGG:00000	1	0.00744482	FALSE	TRUE	-1	37	-1	4
GO:0009535	424	GO:CC	chloroplast thylakoid membrane	20008	615	c("GO:0009534", "GO:0031968", "GO:0055035")	1	0.00794125	FALSE	TRUE	252	122	2	11
GO:0055035	426	GO:CC	plastid thylakoid membrane	20008	2252	c("GO:0031976", "GO:0042170", "GO:0042651")	1	0.00828327	FALSE	TRUE	252	122	2	11
GO:0019752	953	GO:BP	carboxylic acid metabolic process	21899	6252	GO:0043436	0.00883223	1	TRUE	FALSE	250	109	27	10
GO:0009607	1482	GO:BP	response to biotic stimulus	21899	3572	GO:0050896	0.00928076	1	TRUE	FALSE	250	109	36	4
GO:0042651	442	GO:CC	thylakoid membrane	20008	1824	GO:0034357	1	0.0115056	FALSE	TRUE	252	122	2	11
GO:0034357	443	GO:CC	photosynthetic membrane	20008	1466	c("GO:0009579", "GO:0016020")	1	0.0117384	FALSE	TRUE	252	122	2	11
GO:0010369	15	GO:CC	chromocenter	20008	682	GO:0043232	1	0.0130677	FALSE	TRUE	-1	122	-1	3
GO:0019867	537	GO:CC	outer membrane	20008	824	GO:0016020	1	0.0150884	FALSE	TRUE	252	122	3	12
GO:0031968	537	GO:CC	organelle outer membrane	20008	1216	c("GO:0019867", "GO:0031967", "GO:0098588")	1	0.0150884	FALSE	TRUE	252	122	3	12
GO:0043207	1455	GO:BP	response to external biotic stimulus	21899	10929	c("GO:0009605", "GO:0009607")	0.0151778	1	TRUE	FALSE	250	109	35	4
GO:0051707	1455	GO:BP	response to other organism	21899	14359	c("GO:0043207", "GO:0044419")	0.0151778	1	TRUE	FALSE	250	109	35	4
GO:0001101	462	GO:BP	response to acid chemical	21899	292	GO:0042221	0.0161543	1	TRUE	FALSE	250	109	17	7
GO:0051446	6	GO:BP	positive regulation of meiotic cell cycle	21899	14164	c("GO:0045787", "GO:0051321", "GO:0051445", "GO:2000243")	0.0183747	1	TRUE	FALSE	250	-1	3	-1
GO:0009414	422	GO:BP	response to water deprivation	21899	3515	c("GO:0006950", "GO:0009415")	0.0195836	1	TRUE	FALSE	250	109	16	7
GO:0044419	1475	GO:BP	biological process involved in interspecies interaction between organisms	21899	11378	GO:0008150	0.0201247	1	TRUE	FALSE	250	109	35	5
GO:0046351	33	GO:BP	disaccharide biosynthetic process	21899	12482	c("GO:0005984", "GO:0009312")	0.0218259	1	TRUE	FALSE	250	109	5	1
GO:0042537	55	GO:BP	benzene-containing compound metabolic process	21899	10577	c("GO:0006725", "GO:1901360")	0.0242558	1	TRUE	FALSE	250	-1	6	-1
GO:0031967	1462	GO:CC	organelle envelope	20008	1215	c("GO:0031975", "GO:0043227", "GO:0043229")	1	0.0265907	FALSE	TRUE	252	122	14	21
GO:0031975	1462	GO:CC	envelope	20008	1222	GO:0110165	1	0.0265907	FALSE	TRUE	252	122	14	21
GO:0009415	434	GO:BP	response to water	21899	3516	c("GO:0001101", "GO:0009628", "GO:0010035", "GO:1901700")	0.0273887	1	TRUE	FALSE	250	109	16	7
GO:1905156	14	GO:BP	negative regulation of photosynthesis	21899	25044	c("GO:0010109", "GO:0015979", "GO:0031324")	1	0.0283466	FALSE	TRUE	-1	109	-1	3
GO:0014070	344	GO:BP	response to organic cyclic compound	21899	4693	GO:0010033	0.0288731	1	TRUE	FALSE	250	109	14	6
GO:0009312	35	GO:BP	oligosaccharide biosynthetic process	21899	3495	c("GO:0009311", "GO:0016051")	0.0293034	1	TRUE	FALSE	250	109	5	1
GO:0009570	761	GO:CC	chloroplast stroma	20008	633	c("GO:0009507", "GO:0009532")	1	0.0308389	FALSE	TRUE	252	122	9	14
GO:0042594	182	GO:BP	response to starvation	21899	10603	c("GO:0006950", "GO:0031667")	0.0309257	1	TRUE	FALSE	250	109	10	2
KEGG:01110	1283	KEGG	Biosynthesis of secondary metabolites	5300	182	KEGG:00000	1	0.0313839	FALSE	TRUE	70	37	24	18
GO:0080037	7	GO:BP	negative regulation of cytokinin-activated signaling pathway	21899	18305	c("GO:0009736", "GO:0009968", "GO:0080036")	0.031884	1	TRUE	FALSE	250	-1	3	-1
GO:0009532	768	GO:CC	plastid stroma	20008	612	c("GO:0009536", "GO:0110165")	1	0.03386	FALSE	TRUE	252	122	9	14
GO:0000421	11	GO:CC	autophagosome membrane	20008	74	c("GO:0005774", "GO:0005776")	0.0439385	1	TRUE	FALSE	252	-1	3	-1
GO:0009642	154	GO:BP	response to light intensity	21899	3597	GO:0009416	0.0459687	0.706886	TRUE	FALSE	250	109	9	5
GO:0004485	2	GO:MF	methylcrotonoyl-CoA carboxylase activity	22791	820	GO:0016421	0.0499547	1	TRUE	FALSE	271	-1	2	-1

### Sheet: KIN10 repression targets
term_id	term_size	source	term_name	effective_domain_size	source_order	parents	p_values_Cluster_1	p_values_Cluster_2	significant_Cluster_1	significant_Cluster_2	query_sizes_Cluster_1	query_sizes_Cluster_2	intersection_sizes_Cluster_1	intersection_sizes_Cluster_2
GO:0005840	530	GO:CC	ribosome	20008	389	GO:0043232	3.90809e-88	1	TRUE	FALSE	274	168	102	4
GO:0003735	419	GO:MF	structural constituent of ribosome	22791	353	GO:0005198	4.26141e-88	1	TRUE	FALSE	270	171	91	2
GO:0022626	289	GO:CC	cytosolic ribosome	20008	857	c("GO:0005829", "GO:0005840")	4.98735e-86	1	TRUE	FALSE	274	-1	83	-1
GO:1990904	823	GO:CC	ribonucleoprotein complex	20008	4043	GO:0032991	1.57762e-85	1	TRUE	FALSE	274	168	116	8
GO:0044391	262	GO:CC	ribosomal subunit	20008	2076	c("GO:0005840", "GO:1990904")	7.43308e-82	1	TRUE	FALSE	274	168	78	1
GO:0005198	572	GO:MF	structural molecule activity	22791	1347	GO:0003674	3.63951e-79	1	TRUE	FALSE	270	171	94	2
GO:0043232	2567	GO:CC	intracellular non-membrane-bounded organelle	20008	1884	c("GO:0043228", "GO:0043229")	5.06993e-71	1	TRUE	FALSE	274	168	161	19
GO:0043228	2567	GO:CC	non-membrane-bounded organelle	20008	1880	GO:0043226	5.06993e-71	1	TRUE	FALSE	274	168	161	19
KEGG:03010	323	KEGG	Ribosome	5300	208	KEGG:00000	9.56439e-65	1	TRUE	FALSE	156	71	86	1
GO:0005730	702	GO:CC	nucleolus	20008	305	c("GO:0031981", "GO:0043232")	2.16281e-60	1	TRUE	FALSE	274	168	90	12
GO:0022625	121	GO:CC	cytosolic large ribosomal subunit	20008	856	c("GO:0015934", "GO:0022626")	2.78487e-54	1	TRUE	FALSE	274	-1	47	-1
GO:0015934	148	GO:CC	large ribosomal subunit	20008	709	GO:0044391	2.94686e-54	1	TRUE	FALSE	274	-1	50	-1
GO:0070013	1244	GO:CC	intracellular organelle lumen	20008	2399	c("GO:0043229", "GO:0043233")	1.99224e-52	0.000720018	TRUE	TRUE	274	168	104	27
GO:0043233	1244	GO:CC	organelle lumen	20008	1885	c("GO:0031974", "GO:0043226")	1.99224e-52	0.000720018	TRUE	TRUE	274	168	104	27
GO:0031974	1244	GO:CC	membrane-enclosed lumen	20008	1221	GO:0110165	1.99224e-52	0.000720018	TRUE	TRUE	274	168	104	27
GO:0042254	252	GO:BP	ribosome biogenesis	21899	10405	GO:0022613	1.29686e-50	0.623964	TRUE	FALSE	264	167	55	8
GO:0031981	1055	GO:CC	nuclear lumen	20008	1227	c("GO:0005634", "GO:0070013")	5.15665e-48	1	TRUE	FALSE	274	168	93	12
GO:0032991	2680	GO:CC	protein-containing complex	20008	1340	GO:0005575	3.05995e-47	1	TRUE	FALSE	274	168	138	19
GO:0003723	2508	GO:MF	RNA binding	22791	346	GO:0003676	6.03003e-44	1	TRUE	FALSE	270	171	122	20
GO:0022613	363	GO:BP	ribonucleoprotein complex biogenesis	21899	6857	GO:0044085	9.89566e-43	1	TRUE	FALSE	264	167	56	8
GO:0006412	1403	GO:BP	translation	21899	2194	c("GO:0009059", "GO:0010467", "GO:0019538", "GO:0043043")	6.17441e-38	1	TRUE	FALSE	264	167	89	3
GO:0043043	1408	GO:BP	peptide biosynthetic process	21899	10843	c("GO:0006518", "GO:0043604", "GO:1901566")	8.20773e-38	1	TRUE	FALSE	264	167	89	3
GO:0006518	1474	GO:BP	peptide metabolic process	21899	2266	c("GO:0043603", "GO:1901564")	4.17857e-37	1	TRUE	FALSE	264	167	90	4
GO:0043604	1467	GO:BP	amide biosynthetic process	21899	11153	c("GO:0043603", "GO:0044271")	2.15994e-36	1	TRUE	FALSE	264	167	89	3
GO:0043603	1566	GO:BP	amide metabolic process	21899	11152	GO:0006807	5.26913e-35	1	TRUE	FALSE	264	167	90	4
GO:0006364	195	GO:BP	rRNA processing	21899	2163	c("GO:0016072", "GO:0034470", "GO:0042254")	8.0807e-35	1	TRUE	FALSE	264	167	40	6
GO:0016072	200	GO:BP	rRNA metabolic process	21899	5160	GO:0034660	2.37448e-34	1	TRUE	FALSE	264	167	40	6
GO:0005829	2416	GO:CC	cytosol	20008	380	c("GO:0005737", "GO:0110165")	8.99624e-32	1	TRUE	FALSE	274	168	112	27
GO:0003729	1613	GO:MF	mRNA binding	22791	351	GO:0003723	1.93311e-31	1	TRUE	FALSE	270	171	86	14
GO:0010467	5270	GO:BP	gene expression	21899	4207	GO:0009059	1.01414e-30	1	TRUE	FALSE	264	167	155	44
GO:1901566	2239	GO:BP	organonitrogen compound biosynthetic process	21899	22100	c("GO:1901564", "GO:1901576")	1.43491e-29	1	TRUE	FALSE	264	167	99	21
GO:0009059	5734	GO:BP	macromolecule biosynthetic process	21899	3272	c("GO:0043170", "GO:0044249", "GO:1901576")	1.57536e-27	1	TRUE	FALSE	264	167	157	52
GO:0022627	91	GO:CC	cytosolic small ribosomal subunit	20008	858	c("GO:0015935", "GO:0022626")	9.63207e-27	1	TRUE	FALSE	274	-1	27	-1
GO:0034470	357	GO:BP	ncRNA processing	21899	8945	c("GO:0006396", "GO:0034660")	2.42594e-26	1	TRUE	FALSE	264	167	42	6
GO:1901576	7184	GO:BP	organic substance biosynthetic process	21899	22106	c("GO:0009058", "GO:0071704")	1.39819e-25	1	TRUE	FALSE	264	167	174	73
GO:0015935	114	GO:CC	small ribosomal subunit	20008	710	GO:0044391	3.22533e-25	1	TRUE	FALSE	274	168	28	1
GO:0034660	437	GO:BP	ncRNA metabolic process	21899	9013	GO:0016070	7.53548e-25	1	TRUE	FALSE	264	167	44	6
GO:0044249	7054	GO:BP	cellular biosynthetic process	21899	11305	c("GO:0009058", "GO:0044237")	8.18626e-25	1	TRUE	FALSE	264	167	171	72
GO:0043229	12215	GO:CC	intracellular organelle	20008	1881	c("GO:0005622", "GO:0043226")	9.38364e-25	0.261096	TRUE	FALSE	274	168	246	121
GO:0034641	6189	GO:BP	cellular nitrogen compound metabolic process	21899	9002	c("GO:0006807", "GO:0044237")	9.58462e-25	1	TRUE	FALSE	264	167	159	41
GO:0043226	12225	GO:CC	organelle	20008	1878	GO:0110165	1.10978e-24	0.27221	TRUE	FALSE	274	168	246	121
GO:0003676	5076	GO:MF	nucleic acid binding	22791	323	GO:0097159	1.22e-24	1	TRUE	FALSE	270	171	141	35
GO:0009058	7313	GO:BP	biosynthetic process	21899	3271	GO:0008152	1.46358e-24	1	TRUE	FALSE	264	167	174	74
GO:0005622	13383	GO:CC	intracellular anatomical structure	20008	237	GO:0110165	2.09667e-23	0.26457	TRUE	FALSE	274	168	255	130
GO:0019843	112	GO:MF	rRNA binding	22791	3714	GO:0003723	5.04206e-21	1	TRUE	FALSE	270	171	24	1
GO:0044085	1111	GO:BP	cellular component biogenesis	21899	11271	GO:0071840	1.47563e-19	1	TRUE	FALSE	264	167	59	10
GO:0005788	40	GO:CC	endoplasmic reticulum lumen	20008	353	c("GO:0005783", "GO:0070013")	1	9.01758e-16	FALSE	TRUE	-1	168	-1	13
GO:0030684	28	GO:CC	preribosome	20008	967	GO:1990904	2.25311e-15	1	TRUE	FALSE	274	168	13	2
KEGG:03008	96	KEGG	Ribosome biogenesis in eukaryotes	5300	207	KEGG:00000	5.07997e-15	1	TRUE	FALSE	156	71	24	3
GO:0044271	4257	GO:BP	cellular nitrogen compound biosynthetic process	21899	11312	c("GO:0034641", "GO:0044249")	1.54734e-14	1	TRUE	FALSE	264	167	111	26
GO:0006807	9565	GO:BP	nitrogen compound metabolic process	21899	2516	GO:0008152	1.708e-14	1	TRUE	FALSE	264	167	183	86
GO:0097159	8318	GO:MF	organic cyclic compound binding	22791	9069	GO:0005488	1.71985e-14	1	TRUE	FALSE	270	171	166	75
GO:0043170	9065	GO:BP	macromolecule metabolic process	21899	10919	GO:0071704	5.14168e-14	1	TRUE	FALSE	264	167	176	71
GO:0071840	2786	GO:BP	cellular component organization or biogenesis	21899	17446	GO:0009987	6.96511e-14	1	TRUE	FALSE	264	167	85	21
GO:0042273	30	GO:BP	ribosomal large subunit biogenesis	21899	10416	c("GO:0022613", "GO:0042254")	3.73785e-13	1	TRUE	FALSE	264	167	12	2
KEGG:04141	217	KEGG	Protein processing in endoplasmic reticulum	5300	278	KEGG:00000	1	7.17329e-13	FALSE	TRUE	156	71	3	22
GO:0019538	4421	GO:BP	protein metabolic process	21899	6075	c("GO:0043170", "GO:0044238", "GO:1901564")	7.7202e-13	1	TRUE	FALSE	264	167	110	42
GO:0005737	9459	GO:CC	cytoplasm	20008	309	c("GO:0005622", "GO:0110165")	2.06226e-12	0.000196657	TRUE	TRUE	274	168	192	110
GO:0044238	10904	GO:BP	primary metabolic process	21899	11300	GO:0008152	4.96724e-12	1	TRUE	FALSE	264	167	193	91
GO:0044237	10271	GO:BP	cellular metabolic process	21899	11299	c("GO:0008152", "GO:0009987")	1.1184e-11	1	TRUE	FALSE	264	167	185	97
GO:0043231	11718	GO:CC	intracellular membrane-bounded organelle	20008	1883	c("GO:0043227", "GO:0043229")	1.60643e-11	0.0909223	TRUE	FALSE	274	168	218	119
GO:0043227	11732	GO:CC	membrane-bounded organelle	20008	1879	GO:0043226	1.90284e-11	0.09685	TRUE	FALSE	274	168	218	119
GO:0009987	14785	GO:BP	cellular process	21899	3849	GO:0008150	2.63183e-11	0.148456	TRUE	FALSE	264	167	231	134
GO:1901564	5551	GO:BP	organonitrogen compound metabolic process	21899	22098	c("GO:0006807", "GO:0071704")	9.86993e-11	1	TRUE	FALSE	264	167	122	58
GO:0071704	11730	GO:BP	organic substance metabolic process	21899	17374	GO:0008152	1.14752e-10	1	TRUE	FALSE	264	167	199	104
GO:0042255	18	GO:BP	ribosome assembly	21899	10406	c("GO:0042254", "GO:0140694")	1.4824e-10	1	TRUE	FALSE	264	167	9	1
GO:0005634	5628	GO:CC	nucleus	20008	243	GO:0043231	1.90406e-10	1	TRUE	FALSE	274	168	132	45
GO:0006396	1089	GO:BP	RNA processing	21899	2181	c("GO:0010467", "GO:0016070")	2.66211e-10	1	TRUE	FALSE	264	167	45	11
GO:0006457	152	GO:BP	protein folding	21899	2227	c("GO:0009987", "GO:0051604")	0.377205	6.34863e-10	FALSE	TRUE	264	167	8	15
GO:0005783	1147	GO:CC	endoplasmic reticulum	20008	348	c("GO:0005737", "GO:0012505", "GO:0043231")	1	6.57887e-10	FALSE	TRUE	274	168	14	36
GO:0012505	2364	GO:CC	endomembrane system	20008	687	GO:0110165	1	1.11258e-09	FALSE	TRUE	274	168	25	53
GO:0034976	49	GO:BP	response to endoplasmic reticulum stress	21899	9048	GO:0033554	1	2.7799e-09	FALSE	TRUE	-1	167	-1	10
GO:0006950	3714	GO:BP	response to stress	21899	2613	GO:0050896	1	2.81937e-09	FALSE	TRUE	264	167	28	66
GO:0042274	16	GO:BP	ribosomal small subunit biogenesis	21899	10417	c("GO:0022613", "GO:0042254")	3.39348e-09	1	TRUE	FALSE	264	167	8	1
GO:0032040	17	GO:CC	small-subunit processome	20008	1239	GO:0030684	3.93659e-09	1	TRUE	FALSE	274	168	8	1
GO:0008152	12625	GO:BP	metabolic process	21899	3159	GO:0008150	6.08439e-08	1	TRUE	FALSE	264	167	202	111
GO:0030054	906	GO:CC	cell junction	20008	868	GO:0110165	1.29116e-07	1	TRUE	FALSE	274	168	38	15
GO:0050896	5967	GO:BP	response to stimulus	21899	13774	GO:0008150	1	1.64947e-07	FALSE	TRUE	264	167	45	84
GO:0051604	227	GO:BP	protein maturation	21899	14276	c("GO:0010467", "GO:0019538")	1	2.02663e-07	FALSE	TRUE	264	167	8	15
GO:0009553	147	GO:BP	embryo sac development	21899	3540	GO:0048229	2.26601e-07	1	TRUE	FALSE	264	167	15	3
GO:0009505	366	GO:CC	plant-type cell wall	20008	586	GO:0005618	2.34925e-07	0.546145	TRUE	FALSE	274	168	23	9
GO:0005911	900	GO:CC	cell-cell junction	20008	439	GO:0070161	3.80361e-07	1	TRUE	FALSE	274	168	37	15
GO:0070161	900	GO:CC	anchoring junction	20008	2440	GO:0030054	3.80361e-07	1	TRUE	FALSE	274	168	37	15
GO:0009506	900	GO:CC	plasmodesma	20008	587	c("GO:0005911", "GO:0055044")	3.80361e-07	1	TRUE	FALSE	274	168	37	15
GO:0055044	901	GO:CC	symplast	20008	2258	GO:0110165	3.91913e-07	1	TRUE	FALSE	274	168	37	15
GO:0003756	17	GO:MF	protein disulfide isomerase activity	22791	358	c("GO:0016864", "GO:0140096")	1	5.65293e-07	FALSE	TRUE	-1	171	-1	6
GO:0016864	17	GO:MF	intramolecular oxidoreductase activity, transposing S-S bonds	22791	3041	GO:0016860	1	5.65293e-07	FALSE	TRUE	-1	171	-1	6
GO:0030515	12	GO:MF	snoRNA binding	22791	3932	GO:0003723	8.1304e-07	1	TRUE	FALSE	270	-1	6	-1
GO:0005618	401	GO:CC	cell wall	20008	234	GO:0030312	1.33325e-06	0.979214	TRUE	FALSE	274	168	23	9
GO:0005488	14945	GO:MF	binding	22791	1480	GO:0003674	1.6593e-06	1	TRUE	FALSE	270	171	220	128
GO:0140694	46	GO:BP	non-membrane-bounded organelle assembly	21899	20425	GO:0070925	2.5018e-06	1	TRUE	FALSE	264	167	9	1
GO:0051082	60	GO:MF	unfolded protein binding	22791	7949	GO:0005515	1	4.68336e-06	FALSE	TRUE	270	171	2	8
GO:0030312	430	GO:CC	external encapsulating structure	20008	927	c("GO:0071944", "GO:0110165")	4.87216e-06	1	TRUE	FALSE	274	168	23	9
GO:0000470	14	GO:BP	maturation of LSU-rRNA	21899	161	c("GO:0006364", "GO:0042273")	5.73723e-06	1	TRUE	FALSE	264	167	6	1
GO:0000027	8	GO:BP	ribosomal large subunit assembly	21899	13	c("GO:0022618", "GO:0042255", "GO:0042273")	9.52154e-06	1	TRUE	FALSE	264	167	5	1
GO:0015291	285	GO:MF	secondary active transmembrane transporter activity	22791	2457	GO:0022804	1	1.04633e-05	FALSE	TRUE	270	171	1	14
GO:0099503	173	GO:CC	secretory vesicle	20008	3364	GO:0031410	1	3.47421e-05	FALSE	TRUE	274	168	6	11
GO:0070925	62	GO:BP	organelle assembly	21899	16870	c("GO:0006996", "GO:0022607")	3.8939e-05	1	TRUE	FALSE	264	167	9	1
GO:0044419	1475	GO:BP	biological process involved in interspecies interaction between organisms	21899	11378	GO:0008150	1	5.81664e-05	FALSE	TRUE	264	167	7	32
GO:0009607	1482	GO:BP	response to biotic stimulus	21899	3572	GO:0050896	1	6.48481e-05	FALSE	TRUE	264	167	8	32
GO:0110165	18483	GO:CC	cellular anatomical entity	20008	3439	GO:0005575	0.000115483	0.459116	TRUE	FALSE	274	168	271	164
GO:0000463	12	GO:BP	maturation of LSU-rRNA from tricistronic rRNA transcript (SSU-rRNA, 5.8S rRNA, LSU-rRNA)	21899	155	GO:0000470	0.000129435	1	TRUE	FALSE	264	167	5	1
GO:0043207	1455	GO:BP	response to external biotic stimulus	21899	10929	c("GO:0009605", "GO:0009607")	1	0.000144671	FALSE	TRUE	264	167	7	31
GO:0051707	1455	GO:BP	response to other organism	21899	14359	c("GO:0043207", "GO:0044419")	1	0.000144671	FALSE	TRUE	264	167	7	31
GO:0005739	1699	GO:CC	mitochondrion	20008	310	c("GO:0005737", "GO:0043231")	0.000180807	0.285946	TRUE	FALSE	274	168	48	26
GO:0030686	7	GO:CC	90S preribosome	20008	969	GO:0030684	0.000188063	1	TRUE	FALSE	274	-1	4	-1
GO:0002376	278	GO:BP	immune system process	21899	913	GO:0008150	1	0.000198759	FALSE	TRUE	-1	167	-1	13
GO:0015293	97	GO:MF	symporter activity	22791	2459	GO:0015291	1	0.000209064	FALSE	TRUE	-1	171	-1	8
GO:0009561	75	GO:BP	megagametogenesis	21899	3548	c("GO:0009553", "GO:0032501")	0.000210328	1	TRUE	FALSE	264	167	9	1
GO:0005773	1096	GO:CC	vacuole	20008	340	c("GO:0005737", "GO:0043231")	0.18538	0.000220616	FALSE	TRUE	274	168	28	26
GO:0009605	1910	GO:BP	response to external stimulus	21899	3570	GO:0050896	1	0.000253104	FALSE	TRUE	264	167	12	36
GO:0000325	792	GO:CC	plant-type vacuole	20008	55	GO:0005773	0.224322	0.000454352	FALSE	TRUE	274	168	22	21
WP:WP4598	11	WP	Glucosinolate biosynthesis from aromatic amino acid	618	22	WP:000000	1	0.00065667	FALSE	TRUE	-1	7	-1	3
GO:0016860	51	GO:MF	intramolecular oxidoreductase activity	22791	3037	GO:0016853	1	0.00066603	FALSE	TRUE	-1	171	-1	6
GO:0022804	529	GO:MF	active transmembrane transporter activity	22791	3766	GO:0022857	1	0.0007683	FALSE	TRUE	270	171	4	16
GO:0005794	1117	GO:CC	Golgi apparatus	20008	358	c("GO:0005737", "GO:0012505", "GO:0043231")	1	0.000995892	FALSE	TRUE	274	168	13	25
GO:0006955	272	GO:BP	immune response	21899	2617	c("GO:0002376", "GO:0050896")	1	0.00108564	FALSE	TRUE	-1	167	-1	12
GO:0000028	3	GO:BP	ribosomal small subunit assembly	21899	14	c("GO:0022618", "GO:0042255", "GO:0042274")	0.00123743	1	TRUE	FALSE	264	-1	3	-1
GO:0009123	69	GO:BP	nucleoside monophosphate metabolic process	21899	3327	GO:0006753	0.00126944	1	TRUE	FALSE	264	-1	8	-1
GO:0009617	462	GO:BP	response to bacterium	21899	3580	GO:0051707	1	0.0023545	FALSE	TRUE	264	167	1	15
GO:0042435	54	GO:BP	indole-containing compound biosynthetic process	21899	10521	c("GO:0018130", "GO:0019438", "GO:0042430", "GO:0044271", "GO:1901362", "GO:1901566")	1	0.002956	FALSE	TRUE	-1	167	-1	6
GO:0005759	111	GO:CC	mitochondrial matrix	20008	327	c("GO:0005739", "GO:0070013")	0.00358135	1	TRUE	FALSE	274	168	9	1
GO:0045087	256	GO:BP	innate immune response	21899	11659	c("GO:0006955", "GO:0140546")	1	0.003925	FALSE	TRUE	-1	167	-1	11
GO:0005854	5	GO:CC	nascent polypeptide-associated complex	20008	398	c("GO:0005737", "GO:0032991")	0.00401492	1	TRUE	FALSE	274	-1	3	-1
GO:0140546	367	GO:BP	defense response to symbiont	21899	20385	GO:0098542	1	0.00439642	FALSE	TRUE	264	167	2	13
GO:0006952	1629	GO:BP	defense response	21899	2614	GO:0006950	1	0.00475063	FALSE	TRUE	264	167	7	30
GO:0005507	192	GO:MF	copper ion binding	22791	1490	GO:0046914	0.00694614	1	TRUE	FALSE	270	171	11	3
GO:0033554	1080	GO:BP	cellular response to stress	21899	8567	c("GO:0006950", "GO:0051716")	1	0.00700215	FALSE	TRUE	264	167	8	23
GO:0140662	48	GO:MF	ATP-dependent protein folding chaperone	22791	10565	c("GO:0044183", "GO:0140657")	0.00754988	0.137787	TRUE	FALSE	270	171	6	4
GO:0030687	6	GO:CC	preribosome, large subunit precursor	20008	970	GO:0030684	0.00794837	1	TRUE	FALSE	274	168	3	1
GO:0051716	2890	GO:BP	cellular response to stimulus	21899	14364	c("GO:0009987", "GO:0050896")	1	0.00814078	FALSE	TRUE	264	167	18	43
GO:0061993	2	GO:CC	calcium:proton antiporter complex	20008	2358	GO:1902495	1	0.0099274	FALSE	TRUE	-1	168	-1	2
GO:0009156	44	GO:BP	ribonucleoside monophosphate biosynthetic process	21899	3360	c("GO:0009124", "GO:0009161")	0.00995754	1	TRUE	FALSE	264	-1	6	-1
GO:0042026	14	GO:BP	protein refolding	21899	10273	GO:0006457	0.0134228	1	TRUE	FALSE	264	-1	4	-1
GO:0022618	124	GO:BP	protein-RNA complex assembly	21899	6862	c("GO:0022613", "GO:0065003", "GO:0071826")	0.014227	1	TRUE	FALSE	264	167	9	1
GO:0071826	126	GO:BP	protein-RNA complex organization	21899	17435	GO:0043933	0.0161688	1	TRUE	FALSE	264	167	9	1
GO:0009161	48	GO:BP	ribonucleoside monophosphate metabolic process	21899	3364	GO:0009123	0.0166262	1	TRUE	FALSE	264	-1	6	-1
GO:0004579	2	GO:MF	dolichyl-diphosphooligosaccharide-protein glycotransferase activity	22791	898	GO:0004576	1	0.0167568	FALSE	TRUE	-1	171	-1	2
GO:0004576	2	GO:MF	oligosaccharyl transferase activity	22791	895	GO:0016758	1	0.0167568	FALSE	TRUE	-1	171	-1	2
GO:0009559	31	GO:BP	embryo sac central cell differentiation	21899	3546	c("GO:0009561", "GO:0030154")	0.0230213	1	TRUE	FALSE	264	167	5	1
GO:0031984	885	GO:CC	organelle subcompartment	20008	1230	c("GO:0043227", "GO:0043229", "GO:0110165")	1	0.0236536	FALSE	TRUE	274	168	7	19
GO:0009124	51	GO:BP	nucleoside monophosphate biosynthetic process	21899	3328	c("GO:0009123", "GO:1901293")	0.0236741	1	TRUE	FALSE	264	-1	6	-1
GO:0140098	486	GO:MF	catalytic activity, acting on RNA	22791	10411	GO:0140640	0.0270964	1	TRUE	FALSE	270	171	17	6
GO:0042430	79	GO:BP	indole-containing compound metabolic process	21899	10517	c("GO:0006725", "GO:0034641", "GO:0046483", "GO:1901360", "GO:1901564")	1	0.0271871	FALSE	TRUE	-1	167	-1	6
GO:0016741	397	GO:MF	transferase activity, transferring one-carbon groups	22791	2940	GO:0016740	0.0307684	1	TRUE	FALSE	270	171	15	6
GO:0003824	9135	GO:MF	catalytic activity	22791	368	GO:0003674	1	0.0309099	FALSE	TRUE	270	171	85	93
KEGG:00513	34	KEGG	Various types of N-glycan biosynthesis	5300	66	KEGG:00000	1	0.0335271	FALSE	TRUE	156	71	1	4
GO:0048229	461	GO:BP	gametophyte development	21899	13018	GO:0007275	0.0348451	1	TRUE	FALSE	264	167	17	4
GO:0044183	64	GO:MF	protein folding chaperone	22791	5985	GO:0003674	0.0393755	0.0357937	TRUE	TRUE	270	171	6	5
GO:0043021	40	GO:MF	ribonucleoprotein complex binding	22791	5703	GO:0044877	0.0376431	1	TRUE	FALSE	270	171	5	3
GO:0008757	317	GO:MF	S-adenosylmethionine-dependent methyltransferase activity	22791	1889	GO:0008168	0.0406489	1	TRUE	FALSE	270	171	13	5
GO:0005509	260	GO:MF	calcium ion binding	22791	1491	GO:0046872	1	0.0476615	FALSE	TRUE	-1	171	-1	9
GO:0004001	2	GO:MF	adenosine kinase activity	22791	506	c("GO:0016773", "GO:0019206")	0.0499402	1	TRUE	FALSE	270	-1	2	-1
