## Supplementary material for "Stable and dynamic gene expression patterns over diurnal and developmental timescales in *Arabidopsis thaliana*": Table S5

### Sheet: CCA1
TAIR_ID	Cluster
AT5G42900	C
AT4G33980	C
AT1G75800	C
AT3G17020	C
AT1G20620	C
AT3G50500	C
AT4G05150	C
AT3G62550	C
AT1G07050	C
AT2G28840	C
AT2G15970	C
AT4G39260	C
AT3G10410	C
AT4G32340	C
AT3G47160	C
AT1G04620	C
AT3G26740	C
AT1G69830	C
AT1G13930	C
AT1G20696	C
AT5G14370	C
AT2G34090	C
AT1G20693	C
AT2G18170	C
AT1G10200	C
AT2G03310	C
AT1G29395	C
AT1G06460	C
AT4G34950	C
AT4G30660	C
AT5G62360	C
AT4G14270	C
AT1G31850	C
AT5G52410	C
AT3G60980	C
AT1G21600	C
AT2G25930	C
AT5G11070	C
AT3G58680	C
AT4G26530	C
AT4G29840	C
AT5G14960	C
AT4G39980	C
AT2G21660	C
AT2G21130	C
AT5G67480	C
AT3G47860	C
AT2G22450	C
AT3G46970	C
AT5G45750	C
AT5G06690	C
AT3G55450	C
AT1G14685	C
AT4G03510	C
AT1G70420	C
AT3G53460	C
AT3G48360	C
AT1G55500	C
AT4G23990	C
AT1G08980	C
AT2G42530	C
AT4G09020	C
AT5G61380	C
AT4G16146	C
AT5G64860	C
AT1G33600	C
AT2G36400	C
AT5G51570	C
AT5G63810	C
AT5G54960	C
AT4G29510	C
AT1G78600	C
AT2G06925	C
AT3G29320	C
AT1G20630	C
AT1G70820	C
AT3G59350	C
AT4G26670	C
AT2G29630	C
AT2G15890	C
AT5G62720	C
AT3G20810	C
AT4G27440	C
AT2G39870	C
AT4G29700	C
AT4G20890	C
AT2G18950	C
AT5G60710	C
AT3G27300	C
AT5G18680	C
AT5G14550	C
AT1G69890	C
AT1G49230	C
AT4G14230	C
AT1G19370	C
AT3G53800	C
AT3G04910	C
AT5G50450	C
AT4G04330	C
AT1G51090	C
AT1G08550	C
AT1G10760	C
AT3G10020	C
AT3G18080	C
AT5G37780	C
AT2G47390	C
AT5G20660	C
AT5G14270	C
AT1G07420	C
AT1G62430	C
AT3G05880	C
AT5G24470	C
AT2G31360	C
AT2G26900	C
AT4G19120	C
AT3G07650	C
AT2G25730	C
AT5G51820	C
AT2G28900	C
AT3G01310	C
AT3G16740	C
AT1G14720	C
AT5G25110	C
AT3G62630	C
AT1G76790	C
AT4G25480	C
AT5G57630	C
AT4G11600	C
AT1G27630	C
AT1G56300	C
AT5G18590	C
AT3G15840	C
AT5G63420	C
AT2G45560	C
AT2G37220	C
AT5G48250	C
AT5G08260	C
AT1G13270	C
AT4G02370	C
AT3G50700	C
AT1G25320	C
AT2G42200	C
AT3G11590	C
AT3G08510	C
AT1G12710	C
AT1G49720	C
AT4G18240	C
AT3G15040	C
AT5G62350	C
AT5G11150	C
AT1G79440	C
AT3G26580	C
AT1G80480	C
AT1G80310	C
AT1G09780	C
AT1G05805	C
AT5G25210	C
AT5G44340	C
AT2G30600	C
AT1G01300	C
AT1G51610	C
AT5G42420	C
AT2G36390	C
AT1G17665	C
AT2G22840	C
AT4G02130	C
AT4G14580	C
AT3G15630	C
AT5G10550	C
AT5G54770	C
AT1G73760	C
AT5G57110	C
AT3G11020	C
AT2G19450	C
AT2G16600	C
AT3G46000	C
AT5G26570	C
AT1G49560	C
AT5G65630	C
AT2G32280	C
AT1G54410	C
AT1G28050	C
AT1G30210	C
AT5G26040	C
AT1G22490	C
AT3G15720	C
AT1G22530	C
AT1G72180	C
AT1G63480	C
AT2G02070	C
AT4G31040	C
AT3G57430	C
AT1G02300	C
AT4G18930	C
AT2G47850	C
AT1G75460	C
AT2G19860	C
AT3G06483	C
AT2G36410	C
AT5G39830	C
AT5G55660	C
AT5G63880	C
AT2G42310	C
AT2G30860	C
AT3G15000	C
AT3G05130	C
AT1G66580	C
AT1G76580	C
AT4G18270	C
AT3G05220	C
AT3G45140	C
AT5G61000	C
AT1G10090	C
AT1G20840	C
AT2G14170	C
AT2G38670	C
AT2G43020	C
AT4G22770	C
AT1G66410	C
AT2G22190	C
AT1G76140	C
AT1G70310	C
AT3G52930	C
AT4G21960	C
AT4G25470	C
AT2G15830	C
AT5G62040	C
AT4G34120	C
AT5G15640	C
AT5G39760	C
AT2G39930	C
AT5G01500	C
AT4G35300	C
AT5G20830	C
AT4G39080	C
AT1G29390	C
AT5G51550	C
AT4G20840	C
AT1G07430	C
AT4G34980	C
AT1G75140	C
AT5G02240	C
AT1G25250	C
AT3G51400	C
AT2G02950	C
AT5G43160	C
AT5G41600	C
AT5G05410	C
AT4G38380	C
AT2G38370	C
AT2G48060	C
AT3G11850	C
AT1G24260	C
AT2G29090	C
AT5G65780	C
AT5G18540	C
AT4G36930	C
AT1G78380	C
AT4G25490	C
AT3G62940	C
AT1G62570	C
AT3G55620	C
AT2G37580	C
AT5G50720	C
AT2G29080	C
AT1G68500	C
AT5G56630	C
AT2G36270	C
AT5G53290	C
AT2G28560	C
AT5G59950	C
AT2G40670	C
AT4G23040	C
AT5G15700	C
AT5G03720	C
AT1G44835	C
AT5G60120	C
AT1G49220	C
AT5G52840	C
AT5G53460	C
AT1G68050	C
AT2G40340	C
AT5G19780	C
AT3G46640	C
AT1G69572	C
AT1G70640	C
AT3G26180	C
AT5G39240	C
AT3G07460	C
AT5G23240	C
AT2G47870	C
AT3G14172	C
AT5G23575	C
AT5G30495	C
AT1G48540	C
AT5G59570	C
AT3G04550	C
AT3G07280	C
AT4G33467	C
AT4G21910	C
AT1G54217	C
AT4G39090	C
AT4G40065	C
AT3G16180	C
AT5G12950	C
AT5G01215	C
AT4G18422	C
AT2G40350	C
AT1G79530	C
AT4G33625	C
AT5G40700	C
AT5G54810	C
AT4G37260	C
AT3G62750	C
AT4G21215	C
AT1G11362	C
AT2G23010	C
AT1G63130	C
AT2G20990	C
AT2G41670	C
AT1G66060	C
AT4G01670	C
AT1G44890	C
AT3G27690	A
AT4G37760	A
AT5G45820	A
AT5G62430	A
AT3G59060	A
AT1G48330	A
AT1G71030	A
AT1G22770	A
AT4G28750	A
AT2G46830	A
AT3G46630	A
AT1G58290	A
AT3G45780	A
AT1G18330	A
AT1G73480	A
AT2G45180	A
AT1G03130	A
AT5G39860	A
AT1G22640	A
AT4G38850	A
AT4G38860	A
AT4G38690	A
AT5G57660	A
AT3G61580	A
AT3G27770	A
AT5G67390	A
AT5G49480	A
AT2G43010	A
AT5G54470	A
AT1G17970	A
AT2G22850	A
AT1G06980	A
AT5G11590	A
AT1G63690	A
AT3G56940	A
AT5G05840	A
AT4G35470	A
AT5G55250	A
AT5G65890	A
AT4G18390	A
AT1G20030	A
AT3G50630	A
AT1G69570	A
AT5G08130	A
AT3G46370	A
AT1G75180	A
AT3G30180	A
AT1G20450	A
AT3G03830	A
AT5G59050	A
AT1G18400	A
AT2G21300	A
AT3G54000	A
AT1G09230	A
AT4G39350	A
AT5G28640	A
AT2G39250	A
AT1G73830	A
AT1G09250	A
AT2G36350	A
AT1G60800	A
AT4G34770	A
AT2G44940	A
AT1G78440	A
AT1G14580	A
AT1G15550	A
AT2G45590	A
AT2G01890	A
AT5G64770	A
AT4G27310	A
AT1G29930	A
AT5G43630	A
AT5G54145	A
AT2G34430	A
AT1G05870	A
AT5G61270	A
AT3G03820	A
AT3G25717	A
AT1G48100	A
AT3G12915	A
AT5G66580	A
AT2G05100	A
AT5G41030	A
AT3G21150	A
AT3G23280	E
AT5G61590	E
AT5G10860	E
AT1G01820	E
AT3G62410	E
AT5G58070	E
AT3G09390	E
AT2G02760	E
AT1G21130	E
AT5G26340	E
AT5G37260	E
AT3G59940	E
AT4G34970	E
AT5G25280	E
AT3G22460	E
AT1G67970	E
AT5G60680	E
AT5G22920	E
AT2G33830	E
AT1G21680	E
AT2G33150	E
AT3G51660	E
AT1G69870	E
AT2G18670	E
AT5G35735	E
AT5G03470	E
AT5G59540	E
AT1G72150	E
AT2G01930	E
AT2G44490	E
AT1G23390	E
AT1G66980	E
AT1G04990	E
AT1G27930	E
AT1G56220	E
AT4G24800	E
AT2G18300	E
AT4G32940	E
AT1G13110	E
AT1G54130	E
AT1G80920	E
AT2G17450	E
AT1G68820	E
AT4G18880	E
AT3G06470	E
AT4G27470	E
AT2G37540	E
AT3G22380	E
AT1G07280	E
AT5G63190	E
AT5G11060	E
AT3G17930	E
AT4G22540	E
AT1G53320	E
AT1G16840	E
AT5G59450	E
AT5G07290	E
AT3G14060	E
AT3G05120	E
AT1G66390	E
AT5G26880	E
AT1G08650	E
AT1G75190	E
AT1G60140	E
AT2G28110	E
AT2G39200	E
AT3G60190	E
AT1G04400	E
AT1G17460	E
AT1G80420	E
AT2G30990	E
AT1G72710	E
AT1G12120	E
AT5G65480	E
AT2G40140	E
AT1G28190	E
AT1G23860	E
AT1G68490	E
AT4G24690	E
AT4G27130	E
AT5G60840	E
AT1G12200	E
AT3G55950	E
AT1G13990	E
AT3G11040	E
AT3G12640	E
AT5G17760	E
AT2G27200	E
AT5G65300	E
AT1G68520	E
AT4G29190	E
AT3G57680	E
AT3G47620	E
AT4G37400	E
AT1G25550	E
AT5G67420	E
AT5G53830	E
AT3G27210	E
AT1G78080	E
AT4G33960	E
AT5G08520	E
AT3G61060	E
AT4G04970	E
AT1G22990	E
AT2G28550	E
AT3G14230	E
AT4G36920	E
AT3G22370	E
AT1G03730	E
AT4G36670	E
AT4G34750	E
AT1G60890	E
AT5G56230	E
AT5G20280	E
AT4G33300	E
AT1G69760	E
AT2G36080	E
AT3G16560	E
AT5G24540	E
AT5G54290	E
AT2G24240	E
AT5G03460	E
AT3G62090	E
AT2G25250	E
AT1G26665	E
AT4G02350	E
AT5G47220	E
AT1G09960	E
AT2G25450	E
AT5G20700	E
AT4G36550	E
AT2G46580	E
AT1G32360	E
AT3G57520	E
AT2G01530	E
AT5G06570	E
AT4G36110	E
AT1G70300	E
AT5G62190	E
AT5G18130	E
AT2G18915	E
AT5G27730	E
AT1G61380	E
AT1G57540	E
AT5G55530	E
AT2G32390	E
AT5G55700	E
AT3G13380	E
AT5G07200	E
AT1G78010	E
AT2G42280	E
AT1G76510	E
AT2G22540	E
AT1G53460	E
AT2G22430	E
AT4G04860	E
AT4G16563	E
AT5G59430	E
AT4G19960	E
AT1G09320	E
AT1G78450	E
AT3G60690	E
AT3G13060	E
AT2G31870	E
AT4G25450	E
AT2G23290	E
AT3G48520	E
AT5G56190	E
AT2G16700	E
AT1G13260	E
AT5G44180	E
AT3G18060	E
AT5G13980	E
AT2G11810	E
AT1G73805	E
AT4G32060	E
AT4G26000	E
AT4G32760	E
AT1G67910	E
AT1G03470	E
AT5G27320	E
AT3G04060	E
AT4G29820	E
AT2G20920	E
AT2G05520	E
AT2G42600	E
AT4G04830	E
AT3G48100	E
AT4G21950	E
AT2G21060	E
AT3G27380	E
AT5G66070	E
AT1G71800	E
AT5G14730	E
AT5G53160	E
AT5G39510	E
AT2G23770	E
AT1G07310	E
AT1G30090	E
AT1G70790	E
AT1G75440	E
AT2G27500	E
AT5G39040	E
AT5G19130	E
AT4G23270	E
AT1G08930	E
AT5G27420	E
AT5G37600	E
AT4G27800	E
AT5G03370	E
AT3G19520	E
AT1G03410	E
AT4G11370	E
AT2G16400	E
AT4G28140	E
AT2G17410	E
AT1G62310	E
AT1G09240	E
AT3G12980	E
AT5G15190	E
AT3G04070	E
AT5G04170	E
AT5G17640	E
AT1G74430	E
AT1G77120	E
AT1G73700	E
AT1G22280	E
AT1G15110	E
AT1G63090	E
AT3G57870	E
AT1G30540	E
AT1G25400	E
AT3G02150	E
AT5G20900	E
AT3G18290	E
AT1G75500	E
AT4G27830	E
AT5G42250	E
AT2G18690	E
AT5G56340	E
AT4G05320	E
AT3G30380	E
AT3G18830	E
AT5G65280	E
AT3G22440	E
AT1G52200	E
AT2G46060	E
AT2G37950	E
AT1G19180	E
AT5G45350	E
AT1G68580	E
AT1G69850	E
AT4G17670	E
AT2G01470	E
AT5G10440	E
AT5G03240	E
AT1G33960	E
AT5G46230	E
AT5G28080	E
AT1G28140	E
AT1G44790	E
AT5G05440	E
AT2G38290	E
AT1G05410	E
AT3G03470	E
AT3G24490	E
AT1G73680	E
AT2G02810	E
AT2G19190	E
AT3G27260	E
AT3G05830	E
AT5G62000	E
AT1G64280	E
AT5G01840	E
AT5G53450	E
AT2G25490	E
AT5G13700	E
AT5G61865	E
AT1G48000	E
AT3G22400	E
AT5G27350	E
AT3G25870	E
AT5G08139	E
AT4G33920	E
AT2G27180	E
AT5G03920	E
AT1G01650	E
AT2G30060	E
AT5G13190	E
AT3G05170	E
AT1G68680	E
AT2G17710	E
AT3G15440	E
AT2G38180	E
AT2G18040	E
AT5G07580	E
AT3G46620	E
AT2G39705	E
AT3G15500	E
AT4G27970	E
AT2G18550	E
AT1G20890	E
AT1G60420	E
AT2G45660	E
AT5G40730	E
AT1G20980	E
AT3G19260	E
AT5G03660	E
AT3G56710	E
AT4G15420	E
AT4G11960	E
AT5G22860	E
AT5G04770	E
AT2G26560	E
AT5G67290	E
AT3G05210	E
AT1G55760	E
AT1G63750	E
AT3G13790	E
AT3G30775	E
AT5G18610	E
AT1G29060	E
AT2G47820	E
AT3G09850	E
AT5G57330	E
AT3G41761	E
AT1G07135	E
AT1G65960	E
AT4G34920	E
AT2G28480	E
AT5G50361	E
AT2G29720	E
AT2G01008	E
AT4G37390	E
AT1G67265	E
AT1G72690	E
AT5G56550	E
AT5G28830	E
AT3G28715	E
AT3G28710	E
AT4G26542	E
AT5G49525	E
AT1G13360	E
AT3G26170	E
AT1G75380	E
AT5G64342	E
AT4G05071	E
AT2G41240	E
AT3G47820	E
AT2G14878	E
AT5G57685	E
AT2G07806	E
AT5G21940	E
AT3G49550	E
AT3G49570	E
AT5G17000	E
AT5G64430	E
AT3G52748	E
AT4G26090	E
AT1G56240	E
AT5G44585	E
AT2G16650	E
AT5G63470	E
AT1G17290	E
AT5G44005	E
AT3G05937	E
AT2G39805	E
AT5G55410	E
AT5G45100	E
AT2G20142	E
AT5G13340	E
AT1G30280	E
AT5G15260	E
AT5G22780	E
AT5G66675	E
AT1G65790	E
AT3G50840	E
AT1G52370	E
AT5G64750	E
AT5G06320	E
AT5G64552	E
AT1G26762	E
AT3G45970	E
AT5G45660	E
AT5G57340	D
AT1G67360	D
AT1G70000	D
AT4G16490	D
AT1G78995	D
AT1G17360	D
AT2G40460	D
AT2G45740	D
AT5G28770	D
AT2G34660	D
AT5G38510	D
AT5G56100	D
AT3G54990	D
AT1G07440	D
AT5G63800	D
AT5G54930	D
AT4G37320	D
AT5G51040	D
AT5G01820	D
AT1G08570	D
AT2G20180	D
AT2G17840	D
AT5G52320	D
AT5G60850	D
AT4G36040	D
AT3G06070	D
AT5G25220	D
AT4G30230	D
AT3G12300	D
AT3G61260	D
AT4G19170	D
AT4G01120	D
AT5G17300	D
AT4G39730	D
AT2G18290	D
AT1G76590	D
AT1G61800	D
AT2G16365	D
AT3G23170	D
AT5G59780	D
AT2G24100	D
AT3G13750	D
AT1G77760	D
AT1G21670	D
AT3G58690	D
AT2G39710	D
AT2G23340	D
AT1G73390	D
AT2G32090	D
AT1G11210	D
AT5G20250	D
AT5G28840	D
AT3G42670	D
AT4G03400	D
AT5G55910	D
AT3G60520	D
AT3G52740	D
AT1G71960	D
AT4G17460	D
AT1G60190	D
AT1G70700	D
AT2G45850	D
AT3G10525	D
AT1G20070	D
AT4G16890	D
AT4G04770	D
AT1G62050	D
AT4G37790	D
AT3G27240	D
AT4G33500	D
AT3G16570	D
AT2G35950	D
AT5G23440	D
AT2G16430	D
AT1G12990	D
AT3G06410	D
AT5G61810	D
AT5G43260	D
AT2G40130	D
AT3G56080	D
AT4G27820	D
AT3G07360	D
AT2G41900	D
AT3G56050	D
AT5G13180	D
AT2G29970	D
AT1G53430	D
AT5G57040	D
AT5G59990	D
AT5G01880	D
AT5G11090	D
AT4G32290	D
AT2G46270	D
AT4G01026	D
AT1G76350	D
AT3G29575	D
AT5G66320	D
AT1G08490	D
AT5G02620	D
AT5G45610	D
AT2G39500	D
AT1G64380	D
AT2G18240	D
AT4G19430	D
AT3G22840	D
AT4G18020	D
AT3G46130	D
AT3G14450	D
AT3G14200	D
AT1G65930	D
AT5G20150	D
AT3G11420	D
AT3G56880	D
AT2G27950	D
AT5G03210	D
AT4G25620	D
AT1G07150	D
AT5G47330	D
AT1G52280	D
AT5G11110	D
AT5G03040	D
AT1G12610	D
AT2G41370	D
AT3G27330	D
AT4G27660	D
AT4G16600	D
AT3G08040	D
AT1G74930	D
AT1G13740	D
AT5G12980	D
AT5G16730	D
AT3G55000	D
AT5G53050	D
AT2G16720	D
AT3G63060	D
AT5G52830	D
AT3G10650	D
AT1G60010	D
AT5G41700	D
AT5G10340	D
AT4G17098	D
AT5G46720	D
AT4G04020	D
AT1G30320	D
AT4G22592	D
AT1G13245	D
AT1G80300	D
AT3G48240	D
AT5G59790	D
AT1G80120	D
AT4G29905	D
AT5G40790	D
AT1G52342	D
AT5G19190	D
AT5G59732	D
AT5G03220	D
AT1G07200	D
AT1G24267	D
AT5G67140	D
AT3G17800	D
AT5G63160	D
AT2G36800	D
AT4G21930	D
AT5G21482	D
AT1G04570	D
AT3G53260	B
AT4G26370	B
AT5G08640	B
AT5G08410	B
AT5G15230	B
AT5G13930	B
AT2G42870	B
AT1G17090	B
AT1G20010	B
AT5G02160	B
AT5G44680	B
AT5G56850	B
AT3G60750	B
AT2G15620	B
AT2G34650	B
AT3G07320	B
AT3G23810	B
AT3G05910	B
AT5G08330	B
AT5G20630	B
AT4G37380	B
AT1G68560	B
AT1G75090	B
AT3G56090	B
AT3G05800	B
AT4G04840	B
AT3G26060	B
AT2G34510	B
AT4G17810	B
AT1G26770	B
AT2G47440	B
AT1G66230	B
AT2G42380	B
AT4G32890	B
AT1G75710	B
AT2G45470	B
AT1G20020	B
AT2G40300	B
AT1G33170	B
AT1G01620	B
AT5G66530	B
AT1G26920	B
AT1G76620	B
AT5G41050	B
AT5G57170	B
AT3G08030	B
AT5G53490	B
AT3G63170	B
AT5G51720	B
AT1G15690	B
AT5G40850	B
AT1G32090	B
AT3G13740	B
AT3G60380	B
AT4G03210	B
AT4G23870	B
AT5G67130	B
AT3G60510	B
AT5G47500	B
AT1G22710	B
AT3G05980	B
AT3G12120	B
AT1G01790	B
AT3G01510	B
AT4G20430	B
AT2G31400	B
AT2G37585	B
AT4G38660	B
AT5G43060	B
AT1G70370	B
AT3G13120	B
AT1G20850	B
AT5G03680	B
AT4G34138	B
AT1G72410	B
AT3G09540	B
AT5G62940	B
AT3G54820	B
AT1G55690	B
AT1G21060	B
AT2G19780	B
AT2G32510	B
AT1G70210	B
AT4G23750	B
AT2G38460	B
AT2G16280	B
AT1G19440	B
AT3G02250	B
AT2G35620	B
AT4G23800	B
AT5G04470	B
AT4G29610	B
AT1G21810	B
AT1G72610	B
AT5G54670	B
AT4G28180	B
AT4G34740	B
AT1G80080	B
AT3G21055	B
AT1G12090	B
AT3G50120	B
AT5G43810	B
AT3G50660	B
AT5G47100	B
AT3G52910	B
AT3G22120	B
AT5G66750	B
AT5G48910	B
AT3G23820	B
AT4G31290	B
AT5G15320	B
AT4G37740	B
AT1G80870	B
AT4G18030	B
AT1G63100	B
AT4G22130	B
AT3G16380	B
AT5G57700	B
AT2G40620	B
AT1G19050	B
AT1G60950	B
AT3G24506	B
AT1G32200	B
AT1G34245	B
AT1G10910	B
AT2G18630	B
AT5G15780	B
AT4G16610	B
AT3G57560	B
AT1G71000	B
AT4G02800	B
AT1G77750	B
AT3G18000	B
AT5G65710	B
AT2G28085	B
AT4G27950	B
AT1G25425	B
AT1G10657	B
AT2G12905	B
AT3G53530	B
AT3G53010	B
AT1G72620	B
AT2G19090	B
AT2G03020	B
AT3G61750	B
AT2G12462	B
AT3G13700	B
AT4G27340	B
AT4G14103	B
AT2G21530	B
AT2G30424	B
AT2G06520	B
AT1G49130	B
AT3G60318	B
AT2G03480	B
AT1G19350	B
AT3G53850	B

### Sheet: ELF3
TAIR_ID	Cluster
AT1G73480	C
AT1G69570	C
AT4G01030	C
AT4G27310	C
AT5G06980	C
AT1G73870	C
AT3G46650	C
AT5G40800	C
AT3G54910	C
AT5G35525	C
AT3G54510	C
AT3G53830	C
AT1G55960	C
AT1G26790	C
AT5G54470	C
AT4G18220	C
AT1G02350	C
AT3G26460	C
AT1G31335	C
AT3G54830	C
AT3G12320	C
AT5G64170	C
AT4G38840	C
AT3G54500	C
AT5G19190	C
AT5G15160	C
AT3G54900	C
AT1G44446	C
AT2G46830	C
AT5G57660	C
AT5G62430	C
AT5G39660	C
AT3G47500	C
AT2G46310	C
AT3G22840	C
AT2G47180	C
AT1G55970	C
AT3G08940	C
AT1G77760	C
AT1G03130	C
AT2G05100	C
AT2G05070	C
AT3G59060	C
AT5G04190	C
AT2G39010	C
AT2G46790	C
AT5G17300	C
AT1G06040	C
AT5G24120	C
AT4G38850	C
AT3G26520	C
AT3G55230	B
AT5G34871	B
AT5G02570	B
AT1G23060	B
AT5G38010	B
AT5G02580	B
AT3G55240	B
AT4G36050	B
AT2G40350	B
AT1G05805	B
AT5G41590	B
AT4G35840	B
AT1G43675	B
AT5G38000	B
AT5G62720	B
AT5G30495	B
AT4G32340	B
AT5G04210	B
AT2G40340	B
AT5G04220	B
AT2G29090	B
AT1G69830	B
AT1G45191	B
AT4G25490	B
AT4G25470	B
AT1G20620	B
AT5G45820	B
AT4G25480	B
AT1G18330	B
AT1G72630	B
AT1G43670	B
AT1G09350	B
AT1G22770	B
AT1G78600	B
AT3G45140	B
AT2G11810	B
AT4G02070	B
AT2G43010	B
AT3G46640	B
AT5G44420	B
AT5G02810	B
AT1G13260	B
AT1G67265	B
AT2G46810	E
AT4G04750	E
AT1G54050	E
AT1G51405	E
AT1G33930	E
AT2G27420	E
AT2G46780	E
AT4G04760	E
AT1G09340	E
AT4G27950	E
AT1G54040	E
AT1G50240	E
AT2G02100	E
AT1G44575	E
AT1G03120	E
AT2G37720	E
AT4G18650	D
AT1G52220	D
AT1G72500	D
AT2G20250	D
AT1G21500	D
AT1G15830	D
AT3G46630	D
AT4G25420	D
AT1G29930	D
AT1G29910	D
AT1G29920	D
AT5G45830	D
AT5G13630	D
AT4G10340	D
AT1G15820	D
AT5G54270	D
AT3G47470	D
AT2G34430	D
AT5G39860	D
AT3G54890	D
AT1G61520	D
AT2G46820	D
AT4G02770	D
AT2G20260	D
AT1G31330	D
AT1G52230	D
AT1G30380	D
AT4G12800	D
AT1G67740	D
AT3G27690	D
AT2G34420	D
AT2G30570	D
AT5G62920	D
AT1G19050	D
AT1G76705	A
AT5G01380	A
AT5G18340	A
AT1G02660	A
AT5G64190	A
AT4G27300	A
AT2G27430	A
AT1G69840	A
AT1G44180	A
AT2G43140	A
AT5G64180	A
AT4G02760	A
AT2G30550	A
AT1G19610	A
AT4G38830	A
AT1G75450	A
AT1G30370	A
AT4G36040	A
AT1G02340	A
AT3G04420	A
AT4G02075	A
AT2G26010	A
AT4G01026	A
AT1G10470	A
AT3G27670	A
AT5G64510	A
