## Supplementary material for "Stable and dynamic gene expression patterns over diurnal and developmental timescales in *Arabidopsis thaliana*": Table S7

### Sheet: Sheet1
Sample	phloem	mesophyll group 3	bundle sheath	epidermal	mesophyll group 1	stressed mesophyll	mesophyll group 2	companion	unknown group 1	vascular	unknown group 2	stressed epidermal	myrosinase	hydathode	guard	sieve	unknown group 3	P.value	Correlation	RMSE
A0R1	0.0130255	0.481067	0.0378898	0.253448	0.109577	0	0	0.006667	0	0	0.0122097	0	0.0244709	0.0126855	0.013555	0.0354046	0	0	0.461761	0.93652
A0R2	0.0109466	0.478486	0.0300493	0.275712	0.10566	0	0	0.00792541	0	0	0.00490159	0	0.019702	0.0123972	0.0146384	0.0395825	0	0	0.50829	0.927618
A0R3	0.0165457	0.479642	0.0451868	0.231062	0.118598	0	0	0.011306	0	0	0.0155981	0	0.0232014	0.0107086	0.0171143	0.0310369	0	0	0.477289	0.934993
A1R1	0.0112502	0.425587	0.0641081	0.245167	0.164173	0	0	0.00977928	0	0	0.012745	0	0.0212428	0.00959495	0.012303	0.0240488	0	0	0.505704	0.930924
A1R2	0.0107263	0.467144	0.0622064	0.235265	0.137349	0	0	0.00600079	0	0	0.0102538	0	0.0212539	0.00771088	0.00942811	0.0326616	0	0	0.488202	0.935367
A1R3	0.0098055	0.464886	0.0759217	0.223648	0.152061	0	0	0.00951862	0	0	0.0136942	0	0.0190899	0.00605049	0.0089989	0.0163253	0	0	0.513665	0.932669
A4R1	0.0111869	0.255812	0.100902	0.277512	0.162923	0	0.0814537	0.0129855	0	0.017354	0.00200475	0	0.0233229	0.0124503	0.00824247	0.0338497	0	0	0.48204	0.931578
A4R2	0.00921549	0.318557	0.0954386	0.247617	0.123837	0	0.0965877	0.0124845	0	0.0148838	0	0	0.0288137	0.00738704	0.00679846	0.0383793	0	0	0.456317	0.937572
A4R3	0.00610259	0.338898	0.0737547	0.276473	0.117404	0	0.106626	0.00387133	0	0.00458665	0.000882084	0	0.0198208	0.00595342	0.00734991	0.0382766	0	0	0.479832	0.934901
A8R1	0.0086682	0.300381	0.03963	0.193168	0	0	0.348858	0.00928755	0	0.027037	0.0002575	0	0.0161961	0.00699502	0.00295217	0.0465695	0	0	0.465956	0.94417
A8R2	0.00765093	0.303307	0.0350486	0.208275	0	0	0.329934	0.00490235	0	0.0224552	0	0	0.0170448	0.0067964	0.00496624	0.0596195	0	0	0.459804	0.943997
A8R3	0.00902219	0.280298	0.0335817	0.206247	0	0	0.352181	0.00923436	0	0.0310172	0.00074473	0	0.0191284	0.0073637	0.00532121	0.0458601	0	0	0.494698	0.937919
A12R1	0.007323	0.486011	0.0464344	0.125269	0	0	0.219203	0.00647889	0	0.0299278	0.00253124	0	0.018288	0.00720923	0.00285064	0.048473	0	0	0.435343	0.951937
A12R2	0.00421228	0.479448	0.0411235	0.134796	0	0	0.231541	0.00339358	0	0.0303983	0.00299258	0	0.0147832	0.00767578	0.00283913	0.0467975	0	0	0.452216	0.95043
A12R3	0.00485176	0.475976	0.0471476	0.141411	0	0	0.225113	0.00321831	0	0.0266734	0.00345857	0	0.0164574	0.00542557	0.00365364	0.046614	0	0	0.41977	0.954146
A16R1	0.00555377	0.544153	0.0616483	0.151604	0	0	0.142684	0.00415268	0	0.0192202	0.0062577	0	0.0195476	0.00517974	0.00532101	0.0346768	0	0	0.417081	0.95286
A16R2	0.00568776	0.546455	0.0733961	0.139717	0	0	0.137404	0.00399923	0	0.0317074	0.00361814	0	0.0173521	0.00266426	0.00486657	0.0331327	0	0	0.421736	0.953171
A16R3	0.00412053	0.545196	0.0733591	0.133324	0	0	0.152398	0.0023819	0	0.0232104	0.00243783	0	0.0140362	0.00616941	0.00567974	0.0376866	0	0	0.411219	0.955513
A20R1	0.00934298	0.598223	0.019572	0.204947	0	0	0.0747553	0.00531203	0	0.0105321	0.00713757	0	0.0152691	0.00853937	0.00942702	0.0369429	0	0	0.458627	0.943784
A20R2	0.0117418	0.621031	0.0202917	0.199064	0	0	0.0622734	0.00910737	0	0.00799363	0.00619003	0	0.0169481	0.00228613	0.00734279	0.0357309	0	0	0.456731	0.943925
A20R3	0.0141535	0.614256	0.0153558	0.186435	0	0	0.0658439	0.00976371	0	0.0105682	0.0136439	0	0.0195883	0.00964174	0.00871751	0.0320329	0	0	0.462387	0.942749
B0R1	0.00988497	0.404244	0.100138	0.194508	0.209834	0	0	0.0325692	0	0	0.0132447	0	0.0114069	0.00226463	0.0113795	0.0054621	0.00506302	0	0.591105	0.918542
B0R2	0.0086474	0.424169	0.0980551	0.209572	0.195438	0	0	0.0184598	0	0	0.0086626	0	0.0190554	0.00108721	0.0112237	0.00530475	0.000324106	0	0.587602	0.920039
B0R3	0.00878274	0.418781	0.10041	0.198708	0.209036	0	0	0.0245432	0	0	0.0113189	0	0.0104597	0.00220206	0.0107479	0.00339184	0.00161845	0	0.583854	0.922418
B1R1	0.00779477	0.40878	0.120595	0.179223	0.236718	0	0	0.0239909	0	0	0.00134808	0	0.0104177	0.000893601	0.00745142	0.00278762	0	0	0.562715	0.927439
B1R2	0.0102706	0.386689	0.141163	0.196411	0.205062	0	0	0.0277601	0	0.00621453	0.000450031	0	0.01235	0.000731389	0.00672054	0.00553687	0.000641506	0	0.556907	0.925386
B1R3	0.00787264	0.389743	0.119021	0.192023	0.237819	0	0	0.0253812	0	0.0018904	0.00131074	0	0.0122799	0.000849269	0.00789895	0.00352886	0.000382948	0	0.565185	0.925371
B4R1	0.00756893	0.241252	0.106932	0.288615	0.205515	0	0.0560632	0.0269133	0	0.0359213	0	0	0.0163026	0.000819558	0.00593826	0.00815823	0	0	0.55322	0.917768
B4R2	0.00715467	0.2578	0.128556	0.261086	0.184123	0	0.0541361	0.0339149	0.00688084	0.0388877	0	0	0.0184935	0.00215866	0.00375923	0.00304892	0	0	0.557211	0.917056
B4R3	0.00750261	0.258194	0.106799	0.273053	0.225586	0	0.052138	0.0349349	0.000457844	0.0224776	0	0	0.00929673	0.000354786	0.00513528	0.00407057	0	0	0.568961	0.915842
B8R1	0.00646425	0.167713	0.0681181	0.218899	0	0	0.432516	0.0264072	0	0.0506652	0.00147846	0	0.0154785	0.0018955	0.00593756	0.00442726	0	0	0.541682	0.926625
B8R2	0.00618951	0.18615	0.0752885	0.207465	0	0	0.422408	0.0301117	0	0.0460532	0	0	0.0137948	0.00205943	0.00510672	0.00537337	0	0	0.535319	0.928193
B8R3	0.00641609	0.1974	0.0781975	0.222278	0	0	0.404124	0.0279535	0	0.038911	0	0	0.0107062	0.00263778	0.00671173	0.00466374	0	0	0.55072	0.925683
B12R1	0.0056208	0.450612	0.0796844	0.126918	0	0	0.226331	0.0231958	0.00544415	0.0484739	0	0	0.0115593	0.000415146	0.00372373	0.0180218	0	0	0.455189	0.947773
B12R2	0.00467532	0.439841	0.099336	0.147021	0	0	0.224996	0.0172807	0.00273264	0.0386346	1.65451e-05	0	0.0105086	0.000859162	0.00351614	0.0105828	0	0	0.451036	0.948828
B12R3	0.0062242	0.429661	0.110024	0.104952	0	0	0.237544	0.0175845	0.0411292	0.0305319	0	0	0.0103312	0	0.00288428	0.0091339	0	0	0.399094	0.956646
B16R1	0.00737962	0.522767	0.104364	0.145849	0	0	0.114466	0.0167314	0.0010665	0.0441317	0.00420549	0	0.00975852	0.0012791	0.00298329	0.0250178	0	0	0.435837	0.950412
B16R2	0.0150929	0.551118	0.0993935	0.117964	0	0	0.0861372	0.0316638	0.014841	0.0459292	0.00163504	0	0.00881329	0.00137408	0.00320572	0.0228316	0	0	0.499328	0.938173
B16R3	0.0157491	0.585734	0.0959062	0.106087	0	0	0.0911844	0.0281053	0.0122727	0.0304247	0.00245542	0	0.00768395	0.000623413	0.00303216	0.0207416	0	0	0.4466	0.947591
B20R1	0.00681559	0.592112	0.0646869	0.124757	0	0.0205355	0.0588476	0.0250365	0	0	0.0416669	0	0.0108383	0.000996758	0.00777754	0.022153	0.0237765	0	0.363219	0.959325
B20R2	0.0097209	0.664061	0.0384095	0.106103	0	0.00111679	0.0695179	0.0241241	0.00650533	0	0.0285027	0	0.00965809	0.000495451	0.00715165	0.0214254	0.0132079	0	0.41927	0.952007
B20R3	0.00984162	0.647257	0.0476918	0.165816	0	0	0.0415743	0.0257733	0.0028861	0.00357759	0.0116655	0	0.00858185	0.00161029	0.0086659	0.0195489	0.00551007	0	0.556249	0.928809
C0R1	0.0114713	0.350173	0.0869352	0.0545396	0.220207	0	0	0.060044	0.146251	0	0.0417666	0	0.00249543	7.17884e-05	0.00705509	0	0.0189889	0	0.341929	0.955006
C0R2	0.0154413	0.439254	0.100892	0.0959619	0.185992	0.00659364	0	0.0598613	0.0060439	0	0.0304149	0.0196837	0.00643964	0.000229972	0.00501508	0.00063464	0.0275422	0	0.328697	0.958617
C0R3	0.0170457	0.532801	0.108602	0.101184	0.128912	0	0	0.0562003	0	0	0.0172622	0	0.00677613	0.00126321	0.00821754	0.00413856	0.0175974	0	0.571351	0.916734
C1R1	0.0131117	0.366153	0.138574	0.091986	0.234837	0	0	0.0659358	0.0139129	0	0.0441582	0	0.00834393	0	0.0014001	0	0.0215873	0	0.533079	0.919767
C1R2	0.0087698	0.262559	0.0952786	0.0637127	0.231151	0	0	0.0489343	0.245322	0	0.0211024	0	0.00493569	0.000830149	1.55684e-05	0	0.0173891	0	0.586115	0.904821
C1R3	0.0139418	0.321573	0.0680931	0.0456766	0.252871	0.0300268	0	0.0708239	0.111493	0	0.0614164	0	0.00328022	6.62949e-05	0.00234254	0.000209477	0.018186	0	0.320311	0.958053
C4R1	0.0156506	0	0.102648	0.0666854	0.291269	0	0.167395	0.0945296	0.194178	0.0069503	0.0188284	0	0.00166959	0	0.000939416	0	0.0392567	0	0.41191	0.930404
C4R2	0.0115389	0.0911472	0.234725	0.0881852	0.247146	0.0391999	0.100121	0.0844883	0.0196082	0.0352726	0.00739653	0	0.006162	4.21442e-06	0.00320687	0	0.0317976	0	0.333771	0.952249
C4R3	0.011487	0.0601935	0.114075	0.10241	0.316026	0	0.118138	0.0799108	0.163992	0.00614361	0.00250871	0	0.00680829	0	0.00160094	0	0.0167059	0	0.384106	0.941031
C8R1	0.00545023	0.132123	0.111092	0.0688945	0.00816411	0	0.494509	0.0443769	0.082898	0.0441039	0	0	0.00671761	0	0.000305173	0	0.00136562	0	0.540467	0.927489
C8R2	0.0120537	0.0658195	0.109985	0.091719	0	0	0.559641	0.067282	0.0295986	0.0329948	0.00197219	0	0.00579182	4.25071e-05	0.00492644	0	0.0181736	0	0.455361	0.933202
C8R3	0.012142	0.0217896	0.107216	0.0265188	0	0	0.553707	0.0755476	0.138372	0.0398365	0	0	0.00720778	0	0	0	0.0176632	0	0.446133	0.930258
C12R1	0.00487066	0.369217	0.0998398	0.0142696	0	0	0.181285	0.0282788	0.271279	0.0175061	0.00685907	0	0.00623439	0.00036046	0	0	0	0	0.486776	0.92913
C12R2	0.0142326	0.370843	0.111604	0.0454524	0	0	0.128618	0.035947	0.245011	0.0254016	0.0138043	0	0.00514363	0.000636285	0.00207877	0.00122767	0	0	0.507921	0.92484
C12R3	0.011732	0.368259	0.0616166	0	0	0	0.180494	0.0418251	0.29878	0.0142167	0.0154008	0	0.00365433	0.00222408	0.00134192	0	0.000454971	0	0.284991	0.96387
C16R1	0.00826697	0.596009	0.12573	0.0505768	0	0	0.0875041	0.0386787	0.0697034	0.0035205	0.00922926	0	0.00495533	0	0.00270077	0	0.00312451	0	0.380383	0.955027
C16R2	0.0123378	0.513891	0.13221	0.0212797	0	0	0.0654437	0.0482954	0.135972	0.0192526	0.037881	0	0.00576262	1.35109e-05	0.00235078	0.000457567	0.00485198	0	0.297722	0.964978
C16R3	0.0130672	0.530483	0.085208	0.0104001	0	0	0.0205726	0.0477244	0.243453	0.00782904	0.0335674	0	0.00236605	0	0.000441783	0	0.0048876	0	0.350352	0.952415
C20R1	0.0101738	0.588777	0.0984451	0.0892753	0	0	0.0621365	0.044951	0.0404291	0	0.01442	0	0.00827951	1.73413e-05	0.00179916	0.0026802	0.0386165	0	0.463949	0.939383
C20R2	0.0125294	0.557627	0.104025	0.0670874	0	0	0.0490698	0.0660539	0.0571501	0	0.0447508	0	0.00696681	0	0.00371666	0	0.0310232	0	0.363351	0.95106
C20R3	0.00992531	0.58823	0.0737566	0.0919662	0	0	0.0811407	0.0528258	0.0257445	0	0.0214105	0	0.00455073	6.66949e-05	0.0114222	0.0141597	0.0248008	0	0.427053	0.943753
