## Supplementary material for "Stable and dynamic gene expression patterns over diurnal and developmental timescales in *Arabidopsis thaliana*": Table S8

### Sheet: 2nd day
CycID	BH.Q	ADJ.P	PER	LAG	AMP
epidermal	2.64042e-05	6.21274e-06	24	4	0.0574329
mesophyll group 1	0.0338418	0.0199069	24	4	0.0747128
stressed mesophyll	1	1	0	0	0
mesophyll group 2	1.77209e-05	3.12721e-06	20	10	0.146962
mesophyll group 3	5.85699e-06	6.89058e-07	24	20	0.125939
bundle sheath	1	1	24	10	0.00990637
phloem	0.00419742	0.00172835	24	2	0.00360268
vascular	0.000231087	6.79668e-05	24	12	0.0136955
stressed epidermal	1	1	0	0	0
companion	0.0734962	0.0475564	24	4	0.00261557
unknown group 1	1	1	0	0	0
unknown group 2	0.00270155	0.000953487	24	20	0.00375329
guard	5.05298e-06	2.97234e-07	24	0	0.00348981
sieve	0.0275342	0.0145769	20	10	0.00840621
hydathode	0.188127	0.132795	24	2	0.00214451
myrosinase	0.0275342	0.0145769	24	4	0.00266954
unknown group 3	1	1	0	0	0

### Sheet: 7th day
CycID	BH.Q	ADJ.P	PER	LAG	AMP
epidermal	0.000221732	3.91291e-05	24	6	0.0716736
mesophyll group 1	0.0734962	0.0475564	24	2	0.130195
stressed mesophyll	1	1	0	0	0
mesophyll group 2	0.000488813	0.000115015	20	10	0.161328
mesophyll group 3	5.31626e-05	3.12721e-06	24	20	0.164494
bundle sheath	1	1	24	6	0.00749645
phloem	0.037602	0.0199069	24	0	0.00119607
vascular	0.00419742	0.00172835	24	12	0.024789
stressed epidermal	1	1	0	0	0
companion	0.147482	0.104105	20	6	0.00488787
unknown group 1	0.423989	0.324227	24	14	0.00193227
unknown group 2	0.00165281	0.00048612	24	22	0.00613708
guard	0.00419742	0.00172835	24	0	0.00286648
sieve	0.000221732	3.91291e-05	24	18	0.0109155
hydathode	1	0.995356	24	2	7.0169e-05
myrosinase	0.0457114	0.0268891	24	6	0.00250407
unknown group 3	0.0309759	0.0145769	24	22	0.000229177

### Sheet: 12th day
CycID	BH.Q	ADJ.P	PER	LAG	AMP
epidermal	0.0224232	0.0105521	24	2	0.035785
mesophyll group 1	0.00902125	0.00313366	24	4	0.0911547
stressed mesophyll	1	1	0	0	0
mesophyll group 2	2.03046e-06	1.19439e-07	20	10	0.127629
mesophyll group 3	0.000488813	6.79668e-05	24	20	0.283322
bundle sheath	1	1	20	6	0.00689605
phloem	1	1	20	2	0.00230968
vascular	0.000488813	9.14908e-05	24	10	0.0154722
stressed epidermal	1	1	0	0	0
companion	0.00902125	0.00371463	20	4	0.0199498
unknown group 1	0.0610985	0.0359403	24	12	0.0659747
unknown group 2	0.00902125	0.00371463	20	0	0.0117071
guard	0.0441963	0.023398	24	0	0.00195521
sieve	1	0.703462	24	22	0.000323548
hydathode	1	0.995356	20	16	0.000162615
myrosinase	1	1	20	4	0.00092158
unknown group 3	0.000488813	0.000115015	20	4	0.0125031
